# Mycobacteria tolerate carbon monoxide by remodelling their respiratory chain

**DOI:** 10.1101/2020.04.08.032912

**Authors:** Katherine Bayly, Paul R. F. Cordero, Cheng Huang, Ralf B. Schittenhelm, Rhys Grinter, Chris Greening

## Abstract

Carbon monoxide (CO) is a gas infamous for its acute toxicity. The toxicity of CO predominantly stems from its tendency to form carbonyl complexes with transition metals, thus inhibiting the heme-prosthetic groups of proteins, including the terminal oxidases of the respiratory chain. While CO has been proposed as an antibacterial agent, the evidence supporting its toxicity towards bacteria is equivocal, and its cellular targets remain poorly defined. In this work, we investigate the physiological response of mycobacteria to CO. We show that *Mycobacterium smegmatis* is highly resistant to the toxic effects of CO, exhibiting normal growth parameters when cultured in its presence. We profiled the proteome of *M. smegmatis* during growth in CO, identifying strong induction of cytochrome *bd* oxidase and members of the *dos* regulon, but relatively few other changes. We show that the activity of cytochrome *bd* oxidase is resistant to CO, whereas cytochrome *bcc-aa*_3_ oxidase is strongly inhibited by this gas. Consistent with these findings, growth analysis shows that *M. smegmatis* lacking cytochrome *bd* oxidase displays a significant growth defect in the presence of CO, while induction of the *dos* regulon appears to be unimportant for adaption to CO. Altogether, our findings suggest that *M. smegmatis* has considerable resistance to CO and benefits from respiratory flexibility to withstand its inhibitory effects.

**Importance:** Carbon monoxide has an infamous reputation as a toxic gas and it has been suggested that it has potential as an antibacterial agent. Despite this, the means by which bacteria resist its toxic effects are not well understood. In this study we determine the physiological response of *Mycobacterium smegmatis* to growth in CO. We show for the first time that the cytochrome *bd* oxidase is inherently resistant to CO and is deployed by *M. smegmatis* to tolerate the presence of this gas. Further, we show that aside from this remodelling of its respiratory chain, *M. smegmatis* makes few other functional changes to its proteome, suggesting it has a high level of inherent resistance to CO.
