## Supplementary material for "Mycobacteria tolerate carbon monoxide by remodelling their respiratory chain": Data S1

### Sheet: ΔqcrCAB vs Wild-type - Air
Significantly differentially regulated proteins in air, ΔqcrCAB vs wild-type
Gene number	Name	Description	Mtb homologue?	Dos?	-LOG(P-value)	Difference	Fold change
MSMEG_3233	cydA	cytochrome d oxidase subunit 1	Rv1623c/cydA; cytochrome D oxidase subunit 1	N	3.29149	5.70469	52.1534
MSMEG_2406		transcriptional regulator, TetR family protein, putative	no	N	2.29233	4.92907	30.4647
MSMEG_4919		conserved hypothetical, transmembrane domains	no	N	2.77392	3.25667	9.55771
MSMEG_3232	cydB	cytochrome d oxidase subunit 2	Rv1622c/cydB; cytochrome d oxidase subunit 2	N	3.17796	3.0263	8.14719
MSMEG_1413	rocD	ornithine-oxo-acid transaminase	Rv2322c and Rv2321c; ornithine-oxo-acid transaminase, involved in arginine metabolism	N	2.6558	3.00688	8.03823
MSMEG_3117		putative cytochrome aa3 controlling protein, transmembrane domains	Rv1456c; putative antibiotic export pump	N	2.57637	2.12519	4.36259
MSMEG_1133		putative bifunctional short chain isoprenyl diphosphate synthase	Rv0562; probable polyprenyl-diphosphate synthase GrcC1, likely essential	N	3.47029	2.0315	4.08829
MSMEG_6663		putative C5-O-methyltransferase	no	N	2.73164	1.92042	3.78533
MSMEG_0536		putative intracellular protease, PfpI family protein	no	N	3.11622	1.78909	3.45596
MSMEG_3958		glyoxalase/bleomycin resistance protein/dioxygenase	no	N	3.49376	1.77032	3.4113
MSMEG_2344		hypothetical dehydrogenase, amino oxidase domain	no	N	2.98816	1.7431	3.34753
MSMEG_1132	menJ	menaquinone reductase, involved in menaquionone biosynthesis	Rv0561c; putative oxidoredutase, non-essential	N	3.46755	1.70073	3.25065
MSMEG_5302		putative C4-dicarboxylate transporter; transmembrane domains	Rv2443/dctA; dicarboxylate transporter, non-essential	N	3.15357	1.68145	3.2075
MSMEG_6616		putative S-(hydroxymethyl) glutathione dehydrogenase	no	N	3.2697	1.43379	2.70155
MSMEG_1414		putative amidinotransferase	Rv2323c; conserved hypothetical, non-essential	N	3.95612	1.40476	2.64774
MSMEG_5482	mscL	putative mechanosensitive chanel protein,	Rv0985c/mscL; mechanosensitive ion channel, may participate in regulation of osmotic pressure, non-essential	N	3.51561	0.96971	1.95845
MSMEG_2299		putative ribonucleoside-diphosphate reductase, alpha subunit	Rv3051/nrdE; involved in DNA replication	N	7.55782	-0.92854	1.90335
MSMEG_5790		SseC protein	Rv3118; hypothetical protein thought to be involved in sulphur metabolism	Y	3.98072	-1.10041	2.14416
MSMEG_4935	atpC	ATP synthase F1, epsilon subunit	Rv1311/atpC; ATP synthase subunit	N	3.38426	-1.41873	2.67351
MSMEG_0020		putative periplasmic FE/B12 binding protein	no	N	3.02573	-1.65028	3.13894
MSMEG_6554		hypothetical ABC transporter ATP binding protein	Rv1348/irtA; ABC transporter, involved in iron homeostasis	N	2.63337	-2.07925	4.22587
MSMEG_1808		conserved hypothetical sufE-like protein, involved in Fe-S metabolism	Rv3284; conserved hypothetical sufE-like protein	N	2.73214	-2.32033	4.99445
MSMEG_0987		conserved hypothetical, transmembrane domains	no	N	4.17611	-2.55414	5.87319
MSMEG_4389		monooxygenase NtaA/SnaA/SoxA family protein, nucleotide binding domain	no	N	2.79782	-2.76012	6.77451
MSMEG_0623	EccD3	ESX-3 secretion system protein Snm4	Rv0290/eccD3; probable transmembrane ESX-3 type VII secretion system	N	2.78353	-2.95998	7.78111
MSMEG_4692	ctaI	chain I in bcc-aa3 supercomplex	Rv2468c; conserved hypothetical	N	3.73191	-3.26943	9.64267
MSMEG_2322		unknown hypothetical	no	N	2.34803	-4.01029	16.1146
MSMEG_0617	EccC3	ESX-3 secretion system protein; secreted protein related to iron acquisition	Rv0284/eccC3; essential	N	4.08848	-4.11038	17.2723
MSMEG_0314	zwf	putative glucose-6-phosphate dehydrogenase	no	N	3.93586	-4.27556	19.3674
MSMEG_0313	edd	putative phosphogluconate dehydratase; involved with the Entner-Doudoroff carbohydrate metabolism pathway	no	N	3.72999	-4.39494	21.0382
MSMEG_4261	qcrC	was NaN (not detected) in un-imputed matrix	-	N	2.75356	-5.40491	42.3681
MSMEG_4263	qcrB	was NaN (not detected) in un-imputed matrix	-	N	3.08081	-7.49778	180.74
MSMEG_4262	qcrA	was NaN (not detected) in un-imputed matrix	-	N	3.80319	-8.45187	350.16
MSMEG_0643		putative extracellular solute-binding protein, peptide/nickel binding	no	N	3.84926	-10.1945	1171.76

### Sheet: ΔcydAB vs Wildtype - Air
Significantly differentially regulated proteins in air, ΔcydAB vs wild-type
Gene number	Gene name	Description	Mtb Homologue?	Dos regulon?	-LOG(P-value)	Difference (log2)	Fold change
MSMEG_0843		multisubunit Na+/H+ antiporter, G subunit	no	N	2.92838	3.93863	15.3337
MSMEG_1072	speB	agmatinase	no	N	3.38004	3.89515	14.8784
MSMEG_1413	rocD	ornithine-oxo-acidtransaminase	no	N	2.94342	3.27873	9.70501
MSMEG_1919		transcription factor whiB	Rv3219/whiB1; transcription factor, deletion causes growth defect	N	2.33946	2.79452	6.93801
MSMEG_0882		conserved hypothetical	Rv0441c; non-essential	N	2.42638	2.57766	5.96972
MSMEG_5799		nucleoside-diphosphate-sugar epimerase	no	N	2.46847	2.44927	5.46141
MSMEG_4919		hypothetical protein	no	N	2.64838	2.41549	5.335
MSMEG_1178		transcriptional regulator, rpiR type HTH domain	no	N	2.32418	2.20141	4.59929
MSMEG_5904		hypothetical protein	Rv3503c/fdxD; probable ferredoxin, non-essential	N	2.10668	2.07924	4.22583
MSMEG_6370		4-carboxymuconolactone decarboxylase	no	N	2.0897	1.92221	3.79002
MSMEG_1414		amidinotransferase	Rv2323c; non-essential	N	2.23707	1.68589	3.2174
MSMEG_5780	pstA	phosphate ABC transporter, permease protein PstA	no	N	3.35516	1.6643	3.1696
MSMEG_3958		glyoxalase/bleomycin resistance protein/dioxygenase	no	N	2.76466	1.63166	3.09869
MSMEG_6663		C5-O-methyltransferase	no	N	3.44796	1.62224	3.07852
MSMEG_1838		cationic amino acid transporter	Rv3253c; ion transport, non-essential	N	2.25283	1.61235	3.0575
MSMEG_3470		NAD-dependent epimerase/dehydratase	no	N	3.67392	1.51852	2.86497
MSMEG_2589		hypothetical protein	no	N	2.73689	1.36413	2.57421
MSMEG_6186		hypothetical protein	Rv3673c; thioredoxin-like protein, non-essential	N	2.30891	1.33242	2.51824
MSMEG_6919		proline-rich 28 kDa antigen	Rv0040c/mtc28; secreted proline rich protein Mtc28, non-essential	N	2.09287	1.32577	2.50667
MSMEG_2620		hypothetical protein	no	N	2.06016	-1.30383	-2.46884
MSMEG_4938	atpA	ATP synthase F1, alpha subunit	Rv1308/atpA; ATP synthase subunit, essential	N	3.01809	-1.30923	-2.47809
MSMEG_4937	atpG	ATP synthase F1, gamma subunit	Rv1309/atpG; ATP synthase subunit, essential	Y	4.01882	-1.31705	-2.49156
MSMEG_4932	murA	UDP-N-acetylglucosamine 1-carboxyvinyltransferase	Rv1315/murA; cell wall formation, essential	N	2.6519	-1.39602	-2.63175
MSMEG_5826		pyruvate decarboxylase	no	N	2.76166	-1.41765	-2.67149
MSMEG_4935	atpC	ATP synthase F1, epsilon subunit	Rv1311/atpC; ATP synthase subunit, essential	N	2.36692	-1.43454	-2.70295
MSMEG_0825	thiD	phosphomethyl pyrimidine kinase; thiamine biosynthesis	Rv0422c/thiD; thiamine biosynthesis, deletion caused growth defect	N	2.145	-1.44673	-2.72589
MSMEG_0911	aceA	isocitrate lyase, glyoxylate shunt	Rv0467/icl1; isocitrate lyase, glyoxylate shunt; deletion caused growth defect	N	3.38399	-1.45321	-2.73817
MSMEG_1097		glycosyl transferase, group 2 family protein	no	N	2.24039	-1.48501	-2.7992
MSMEG_4939	atpFH	ATP synthase delta chain	Rv1307/atpH; ATP synthase subunit, essential	N	3.40974	-1.51157	-2.8512
MSMEG_0617	eccC3	ESX-3 secretion system protein; secreted protein related to iron acquisition	Rv0284/eccC3; essential	N	3.72663	-1.52376	-2.87539
MSMEG_4934		ATP:cob(I)alamin adenosyltransferase	Rv1314c; non-essential	N	3.80934	-1.54047	-2.9089
MSMEG_3419		hypothetical protein	no	N	2.52893	-1.65208	-3.14286
MSMEG_2262	hupS	group 2a hydrogenase small subunit	no	N	2.16792	-1.78999	-3.45812
MSMEG_0550		sulfonate binding protein	no	Y	2.08452	-1.805	-3.49428
MSMEG_0313		phosphogluconate dehydratase	no	N	3.44519	-1.8072	-3.49962
MSMEG_4368		putative regulatory protein, FmdB family protein	no	N	2.03713	-1.92725	-3.8033
MSMEG_2602	pcaG	protocatechuate 3,4-dioxygenase, alpha subunit	no	N	2.25865	-1.983	-3.95313
MSMEG_2752	sigB	sigma factor SigB	Rv2710/sigB; sigma factor associated with cell envelope stress, oxidative stress and hypoxia, non-essential	N	3.01271	-2.03652	-4.10255
MSMEG_3118		ABC transporter, DrrB family protein	Rv1457c; thought to be involved in antibiotic transport, deletion caused growth defect	N	2.96076	-2.30908	-4.95566
MSMEG_0826	thiC	phosphomethylpyrimidine synthase; thiamine biosynthesis protein ThiC	Rv0423c/thiC; thiamine biosynthesis, essential	N	2.14551	-2.54203	-5.8241
MSMEG_5886		enoyl-CoA hydratase	no	N	2.90174	-2.85387	-7.22937
MSMEG_4670		N-glycosylation	no	N	2.57033	-3.61632	-12.2637
MSMEG_1655		putative hydrolase alpha/beta fold family protein	Rv3338; non-essential	N	2.05248	-4.88217	-29.4903

### Sheet: Wild-type - CO vs Air
Significantly differentially regulated proteins in wild-type, during growth in CO vs air
Gene number	Gene name	Description	Mtb Homologue?	Dos regulon?	-LOG(P-value)	Difference (log2)	Fold change
MSMEG_3950		universal stress protein family	Rv2026c; universal stress protein family, putative ATP and nucleotide binding sites; non-essential	Y	1.9044	10.0128	1033.11
MSMEG_5246	acg	universal stress protein family protein, possible flavin sequestering protein	Rv2032/acg; non-essential	Y	3.34545	9.97691	1007.74
MSMEG_5136		hypothetical protein, helix-turn-helix motif	Rv0800; non-essential	Y	5.47377	7.2862	156.087
MSMEG_5245		universal stress protein family protein	Rv2028c; usp, induced by hypoxia, non-essential; Rv3134c; usp, dosRS related, non-essential	Y	2.53528	6.60739	97.5041
MSMEG_5243	fsq	FAD sequestration protein	no	Y	4.04319	6.17973	72.4912
MSMEG_3952		conserved hypothetical nitroreductase domain	no	Y	2.70801	5.83536	57.0975
MSMEG_0543		conserved hypothetical; NAD binding domain	no	N	3.0097	5.1598	35.7484
MSMEG_5733		universal stress protein family protein	no	Y	3.58325	4.89845	29.8249
MSMEG_2406		hypothetical protein, TetR family, transcriptional regulator	no	N	2.18556	4.78239	27.5196
MSMEG_3233	cydA	cytochrome d oxidase subunit 1	Rv1623c, cytochrome d terminal oxidase; non-essential	N	3.79384	4.60963	24.4138
MSMEG_3945		universal stress protein family protein	Rv1996; usp, mutant has slight growth advantage Rv2005c; usp, induced in hypoxia, non-essential Rv2623; usp family TB31.7	Y	3.41935	4.41354	21.3112
MSMEG_3932	hspX	putative heat shock protein	Rv2031c/hspX; anoxia stress protein; canon dosR regulated, non-essential	Y	2.86526	4.32654	20.064
MSMEG_1072	speB	put. agmatinase - part of the urea cycle/amino group metabolism, produces urea	no	N	3.3542	4.07908	16.9016
MSMEG_4728		condensation domain protein	Rv3820c/papA2 and Rv3824c/papA1; involved in sulfolipid synthesis, non-essential	N	4.1023	3.69056	12.9113
MSMEG_4919		conserved hypothetical; transmembrane domains	no	N	2.74022	2.9486	7.71997
MSMEG_3935	rafH	conserved hypothetical, involved in ribosome stability; see doi: 10.1074/jbc.M112.364851	Rv0079; unknown function, non-essential	Y	2.46104	2.88976	7.41149
MSMEG_3940		universal stress protein family protein	Rv2026c; usp, non-essential	Y	2.68754	2.522	5.74377
MSMEG_5242		put. diacylglycerol O-transferase, involved in triacylglycerol synthesis	Rv3130c/tgs1; triacylglycerol synthase, non-essential	Y	2.17767	2.50019	5.65759
MSMEG_3955		conserved hypothetical, nitroreductase domain	Rv3131; non-essential, DosR regulated	Y	3.72017	2.37498	5.18728
MSMEG_3942		hypothetical protein	Rv2004c; non-essential, maybe membrane-associated	Y	2.06907	2.34093	5.06628
MSMEG_5244	dosR	dosR	Rv3133c/dosR, its dosR	Y	2.88668	2.31639	4.98084
MSMEG_3232	cydB	cytochrome d oxidase subunit 2	Rv1622c; cytochrome c terminal oxidase 2; non-essential	N	2.34945	2.26641	4.81125
MSMEG_2261		hypothetical protein, in the huc operon	no	N	2.1203	2.07789	4.2219
MSMEG_3958		glyoxalase/bleomycin resistance protein/dioxygenase	no	N	2.27808	1.71703	3.28759
MSMEG_3622	ureD	probable urease accessory protein	Rv1853/ureD; probably facilitates nickel incorporation, non-essential	N	2.46465	1.59357	3.01795
MSMEG_6032		transcriptional regulator, TetR family protein	no	N	2.17027	1.48973	2.80837
MSMEG_2622		conserved hypothetical alanine rich protein	Rv2844; conserved hypothetical alanine rich protein; non-essential	N	3.12272	1.44985	2.7318
MSMEG_2691		N-acetylglutamate synthase	Rv2747/argA; arginine biosynthesis, essential	N	3.17124	1.30034	2.46286
MSMEG_0911	aceA/icl1	isocitrate lyase; glyoxylate shunt	Rv0467; isocitrate lyase, glyoxylate shunt, deletion caused growth defect	N	3.45281	-1.35659	-2.5608
MSMEG_0020		periplasmic binding protein	no	N	2.39857	-1.44045	-2.71406
MSMEG_0314	zwf	glucose-6-phosphate dehydrogenase	no	N	2.50923	-1.82583	-3.5451
MSMEG_4888		ligand-binding/sugar binding domain-containing protein	no	N	3.89745	-1.83876	-3.57703
MSMEG_5886		enoyl-CoA hydratase	no	N	2.29697	-1.97084	-3.91995
MSMEG_6636		[Mn]superoxidedismutase	Rv3846/sodA; essential	N	3.24389	-2.24163	-4.72932
MSMEG_4237		probable conserved transmembrane protein	Rv2169c; probable conserved transmembrane protein, non-essential	N	2.337	-3.09651	-8.55349
MSMEG_2130		acyl-CoA dehydrogenase	Rv1346/mbtN; thought to be involved in mycobactin synthesis, non-essential	N	2.61269	-3.31932	-9.98196
MSMEG_3381	azoR	FMN-dependent NADH-azoreductase	no	N	3.13408	-3.52724	-11.5294
MSMEG_0617	eccC3	ESX-3 secretion system protein; secreted protein related to iron acquisition	Rv0284/eccC3; essential	N	2.53941	-3.93429	-15.2876

### Sheet: ΔcydAB - CO vs Air
Significantly differentially regulated proteins in ΔcydAB strain, during growth in CO vs air
Gene locus	Gene name	Description	Mtb homologue?	Dos regulon?	-LOG(P-value)	Difference	Fold change
MSMEG_5246	acg	universal stress protein family protein	Rv2032/acg; possible nitroreductase, non-essential	Y	4.68199	9.57432	762.355
MSMEG_5245		universal stress protein family protein	Rv2028c; usp, induced by hypoxia, non-essential; Rv3134c; usp, dosRS related, non-essential	Y	4.12365	8.05862	266.615
MSMEG_3950		universal stress protein family protein	Rv2026c; usp, non-essential	Y	4.43061	7.3744	165.927
MSMEG_3952		conserved hypothetical nitroreductase domain	no	Y	4.31665	6.81764	112.801
MSMEG_5136		hypothetical protein, helix-turn-helix motif	Rv0800; non-essential	Y	4.75201	6.81749	112.79
MSMEG_5243	fsq	FAD sequestration protein		Y	3.67222	5.836	57.1229
MSMEG_3570		hypothetical protein	no	N	3.72587	5.68061	51.2901
MSMEG_0543		conserved hypothetical; NAD binding domain	no	N	3.89314	5.52493	46.0438
MSMEG_5733		universal stress protein family protein	no	Y	5.92642	4.51604	22.8804
MSMEG_3932	hspX	putative heat shock protein	Rv2031c/hspX; anoxia stress protein, canon dosR regulated, non-essential	Y	5.40008	4.44624	21.7998
MSMEG_3942		hypothetical protein	Rv2004c; non-essential, maybe membrane-associated	Y	3.40034	4.12195	17.4113
MSMEG_3945		universal stress protein family protein	Rv1996; usp, mutant has slight growth advantage Rv2005c; usp, induced in hypoxia, non-essential Rv2623; usp family TB31.7	Y	3.84711	4.08027	16.9155
MSMEG_5490		hypothetical protein	Rv0976c; non-essential	N	2.52536	3.73931	13.355
MSMEG_3935	rafH	conserved hypothetical, involved in ribosome stability; see doi: 10.1074/jbc.M112.364851	Rv0079; unknown function, non-essential	Y	3.179	3.56126	11.8044
MSMEG_2764		hypothetical protein	Rv2698; deletion caused growth defect	N	2.11447	3.49456	11.2711
MSMEG_4670		N-glycosylation	no	N	2.81241	3.35706	10.2465
MSMEG_5242		put. diacylglycerol O-transferase, involved in triacylglycerol synthesis	Rv3130c/tgs1; triacylglycerol synthase, non-essential	Y	2.789	3.25512	9.54749
MSMEG_1284		twitching motility protein PilT	Rv0624/vapC30; putative toxin, non-essential	N	3.481	3.11315	8.65269
MSMEG_3955		conserved hypothetical, nitroreductase domain	Rv3131; non-essential, DosR regulated	Y	3.33259	3.0922	8.52796
MSMEG_0826	thiC	phosphomethylpyrimidine synthase; thiamine biosynthesis protein ThiC	Rv0423c/thiC; thiamine biosynthesis, essential	N	3.08624	3.04291	8.24153
MSMEG_6726		ABC transporter permease	no	N	2.04962	3.01623	8.0905
MSMEG_4109	pntA	NAD(P)transhydrogenase subunit alpha	Rv0155/pnAa and Rv0156/pntAb	N	3.50634	2.78592	6.89679
MSMEG_2691		N-acetylglutamate synthase	Rv2747/argA; arginine biosynthesis, essential	N	2.40594	2.72997	6.63441
MSMEG_6370		4-carboxymuconolactone decarboxylase	no	N	3.25898	2.64306	6.24654
MSMEG_5886		enoyl-CoA hydratase	no	N	3.25409	2.51382	5.71131
MSMEG_3118		ABC transporter, DrrB family protein	Rv1457c; thought to be involved in antibiotic transport, deletion caused growth defect	N	3.94528	2.34439	5.07846
MSMEG_6722		hypothetical protein	Rv2237; non-essential	N	2.37816	2.32166	4.99909
MSMEG_5956		NAD-dependent epimerase/dehydratase	no	N	3.28275	2.3109	4.96191
MSMEG_5656		probable histidinol dehydrogenase	no	N	3.46774	2.2918	4.89666
MSMEG_2261		hypothetical protein, in the huc operon	no	N	2.07745	2.25911	4.78696
MSMEG_5244	dosR	dosR	Rv3133c/dosR, its dosR	Y	3.91942	2.20914	4.624
MSMEG_0553		sugar ABC transporter substrate-binding protein	no	N	2.11946	2.10647	4.30635
MSMEG_3940		universal stress protein family protein	Rv2026c; usp, non-essential	Y	2.54987	1.93722	3.82967
MSMEG_0825	thiD	phosphomethyl pyrimidine kinase; thiamine biosynthesis	Rv0422c/thiD; thiamine biosynthesis, deletion caused growth defect	N	3.06334	1.89962	3.73114
MSMEG_2620		hypothetical protein	no	N	2.99471	1.87294	3.66279
MSMEG_0824		hypothetical protein	Rv0421c; non-essential	N	3.15817	1.86001	3.63011
MSMEG_0941		AP endonuclease, family protein 2	Rv0498; non-essential	N	2.67937	1.71527	3.28357
MSMEG_3231	cydD	cysteine ABC transporter permease/ATP-binding protein, likely involved in cytochrome bc1 assembly	Rv1621c; component linked with the assembly of the sytochrome, likely involved in cytochrome bc1 assembly, non-essential	N	3.32172	1.66292	3.16657
MSMEG_4949		HemK family modification methylase	Rv1300; probable HemK, deletion caused growth defect	N	2.43143	1.62073	3.0753
MSMEG_2693		competence-damaged protein	no	N	2.64032	1.52204	2.87197
MSMEG_1652		O-acetylhomoserine aminocarboxypropyltransferase	Rv3340; probable metC, methionine synthesis, non-essential	N	2.07353	1.50038	2.82918
MSMEG_2601	pcaH	protocatechuate 3,4-dioxygenase subunit beta	no	N	2.13365	1.48372	2.79669
MSMEG_0246	prrB	sensor-type histidine kinase PrrB; has a second copy MSMEG_5663	Rv0902; maybe essential	N	2.10247	1.43637	2.70639
MSMEG_5594		ferredoxin-dependent glutamate synthase	no	N	2.19911	1.41851	2.67309
MSMEG_2973		peptidyl-prolylcis-transisomerase	Rv2582/ppiB; probably peptidyl-prolyl cis-trans isomerase, deletion caused growth defect	N	2.51927	1.40777	2.65327
MSMEG_0550		sulfonate binding protein	no	Y	2.40042	1.36432	2.57454
MSMEG_1982		acyl-CoA synthetase	no	N	2.48646	1.32217	2.50043
MSMEG_5216		glyoxalase		N	4.03602	-1.30278	-2.46704
MSMEG_5650		AMP-dependent synthetase/ligase	no	N	4.78371	-1.39166	-2.62381
MSMEG_2589		hypothetical protein	no	N	3.2819	-1.39725	-2.63398
MSMEG_0616	eccB3	ESX conserved component eccB3, possible membrane protein	Rv0283/eccB3; essential	N	2.11353	-1.42719	-2.68922
MSMEG_0418	sdhA	succinate dehydrogenase flavoprotein subunit	Rv0248c; non-essential	N	3.02421	-1.49343	-2.81557
MSMEG_1183	hutH	histidine ammonia-lyase	no	N	3.64705	-1.51783	-2.8636
MSMEG_1182	hutI	imidazolone propionase	no	N	3.62145	-1.63379	-3.10327
MSMEG_5649		AMP-binding protein	Rv2505c/fadD35; involved in lipid degredation, non-essential	N	3.8847	-1.63562	-3.1072
MSMEG_6554		hypothetical ABC transporter ATP-binding protein	Rv1348/irtA; involved in iron homeostasis, essential	N	3.08274	-1.69333	-3.23403
MSMEG_1138		alcohol dehydrogenase	no	N	2.36398	-1.72856	-3.31396
MSMEG_1179	hutU	urocanate hydratase	no	N	4.0422	-1.90665	-3.74938
MSMEG_1180		allantoate amidohydrolase	no	N	3.3017	-1.90709	-3.75052
MSMEG_2659	ald	alanine dehydrogenase	Rv2780/ald; secreted L-alanine dehydrogenase, non-essential	N	2.81437	-1.95922	-3.88853
MSMEG_1749		monooxygenase	no	N	3.15903	-1.9624	-3.89709
MSMEG_6636		[Mn]superoxidedismutase	Rv3846/sodA; essential	N	2.94874	-2.02196	-4.06136
MSMEG_0714		acyl-CoA dehydrogenase	no	N	4.30065	-2.03706	-4.10409
MSMEG_2130		acyl-CoA dehydrogenase	Rv1346/mbtN; thought to be involved in mycobactin synthesis, non-essential	N	2.08114	-2.0857	-4.2448
MSMEG_2288		hypothetical protein	no	Y	2.3371	-2.12516	-4.3625
MSMEG_0739		spou rRNA methylase	Rv0380c; possible RNA methylation	N	3.18467	-2.14198	-4.41366
MSMEG_3344		hypothetical protein	no	N	3.03066	-2.14422	-4.42052
MSMEG_3477		inv protein	no	N	2.52613	-2.2073	-4.61812
MSMEG_4167		alcohol dehydrogenase B	no	N	2.26627	-2.31869	-4.98878
MSMEG_2381		hypothetical protein	no	N	2.92159	-2.42477	-5.36942
MSMEG_1413	rocD	ornithine-oxo-acid transaminase	Rv2322c and Rv2321c; ornithine-oxo-acid transaminase, involved in arginine metabolism	N	2.8002	-2.43685	-5.41458
MSMEG_0617	eccC3	ESX-3 secretion system protein; secreted protein related to iron acquisition	Rv0284/eccC3; essential	N	2.93881	-2.77457	-6.84272
MSMEG_3977		hypothetical protein	no	N	3.34392	-2.84217	-7.17099
MSMEG_2296		hypothetical protein	Rv3054c; deletion caused growth defect	N	3.27066	-3.05533	-8.31276
MSMEG_1178		transcriptional regulator	no	N	2.5042	-3.11385	-8.65688
MSMEG_1181	hutF	N-formimino-L-glutamate deiminase	no	N	2.18776	-3.24082	-9.45332
MSMEG_1072	speB	agmatinase	no	N	3.45933	-3.56	-11.7942

### Sheet: ΔqcrCAB - CO vs Air
Significantly differentially regulated proteins in ΔqcrCAB strain, during growth in CO vs air
Gene number	Gene name	Description	Mtb Homologue?	Dos regulon?	-LOG(P-value)	Difference (log2)	Fold change
MSMEG_5246	acg	universal stress protein family protein	Rv2032/acg; possible nitroreductase, non-essential	Y	2.38063	7.36534	164.888
MSMEG_3950		conserved hypothetical nitroreductase domain	no	Y	3.83197	7.3368	161.658
MSMEG_5245		universal stress protein family protein	Rv2028c; usp, induced by hypoxia, non-essential; Rv3134c; usp, dosRS related, non-essential	Y	4.07944	7.18199	145.209
MSMEG_3952		conserved hypothetical, nitroreductase domain	Rv3131; non-essential, DosR regulated	Y	5.2004	6.24624	75.9111
MSMEG_5243	fsq	FAD sequestration protein		Y	5.98677	6.00611	64.2716
MSMEG_5136		hypothetical protein, helix-turn-helix motif	Rv0800; non-essential	Y	4.96436	5.95566	62.063
MSMEG_3932	hspX	putative heat shock protein	Rv2031c/hspX; anoxia stress protein; canon dosR regulated, non-essential	Y	5.39497	5.73859	53.3932
MSMEG_3945		universal stress protein family protein	Rv1996; usp, mutant has slight growth advantage Rv2005c; usp, induced in hypoxia, non-essential Rv2623; usp family TB31.7	Y	2.94574	5.37084	41.3794
MSMEG_5733		universal stress protein	no	Y	6.14373	4.26353	19.2066
MSMEG_3942		hypothetical protein	Rv2004c; non-essential, maybe membrane-associated	Y	3.24078	4.02919	16.327
MSMEG_3940		universal stress protein family protein	Rv2026c; usp, non-essential	Y	2.70242	3.2549	9.54602
MSMEG_3935	rafH	conserved hypothetical, involved in ribosome stability; see doi: 10.1074/jbc.M112.364851	Rv0079; unknown function, non-essential	Y	2.61066	3.10406	8.59833
MSMEG_3955		conserved hypothetical; nitroreductase domain	Rv3131; maybe essential; conserved; DosR regulated	Y	4.55219	2.841	7.16519
MSMEG_5242		put. diacylglycerol O-transferase, involved in triacylglycerol synthesis	Rv3130c/tgs1; triacylglycerol synthase, non-essential	Y	2.40877	2.69565	6.47846
MSMEG_1808		Fe-S metabolism associated SufE	Rv3284; non-essential	N	3.57525	2.63612	6.21656
MSMEG_5244	dosR	dosR	Rv3133c/dosR, its dosR	Y	4.67091	2.48068	5.58161
MSMEG_2264		hydrogen uptake protein	no	Y	2.30802	2.24171	4.72956
MSMEG_0538		regulators of the marR/slyA family	no	N	3.01461	2.21179	4.63251
MSMEG_5308		conserved hypothetical	no	N	4.12049	2.12636	4.36614
MSMEG_1413	rocD	ornithine-oxo-acid transaminase	no	N	2.49326	2.05845	4.16539
MSMEG_3435		conserved hypothetical; ParD-like - toxin-antitoxin?	Rv0367c; non-essential	N	2.74912	1.76639	3.40202
MSMEG_1178		transcriptional regulator, rpiR type HTH domain	no	N	2.08586	1.41808	2.67229
MSMEG_1738		probable conserved transmembrane protein	Rv1733c; non-essential	N	2.10215	1.34958	2.54838
MSMEG_6920		hypothetical protein	Rv0039c; possibly transmembrane	N	3.28691	-1.35844	2.56408
MSMEG_1768	wrbA	multimeric flavodoxin - ID'd by sequence - see http://www.ncbi.nlm.nih.gov/pubmed/10049377; sulfur utilisation	no	N	2.551	-2.02197	4.06139
MSMEG_0987		hypothetical protein; transmembrane	no	N	2.89438	-2.16688	4.49051
MSMEG_0551		ABC nitrate/sulfonate/bicarbonate transporter, ATPase subunit	no	Y	2.27023	-2.30006	4.9248
MSMEG_4657		ABC transporter membrane protein	no	N	2.03324	-2.37151	5.17482
MSMEG_4260	ctaE	cytochrome C oxidase subunit 3 - structure solved http://dx.doi.org/10.1126/science.aat8923	Rv2193/ctaE; cytochrome c oxidase subunit 3	N	4.82909	-6.04965	66.241

### Sheet: CO vs Air Strain Comparison
Fold change for significantly differentiall regulated proteins during growth in CO vs in air, strain comparison							*from Berney et al., 2014, https://doi.org/10.1073/pnas.1407034111
Gene number	Gene name	Dos regulon?*	Protein annotation	Wild-type	bcc-aa₃ only	bd only
MSMEG_2264		Y	peptidase M52, hydrogen uptake protein			4.72956
MSMEG_0551		Y	nitrate/sulfonate/bicarbonate ABC transporter, ATPase subunit			-4.9248
MSMEG_1738		N	transmembrane protein			2.54838
MSMEG_3435		N	hypothetical protein			3.40202
MSMEG_5308		N	hypothetical protein			4.36614
MSMEG_0538		N	MarR family transcriptional regulator			4.63251
MSMEG_1808	sufE	N	Fe-S metabolism associated SufE			6.21656
MSMEG_4260	ctaE	N	cytochrome C oxidase subunit 3			-66.241
MSMEG_4657		N	ABC transporter			-5.17482
MSMEG_0987		N	hypothetical protein			-4.49051
MSMEG_1768		N	hypothetical protein			-4.06139
MSMEG_6920		N	hypothetical protein			-2.56408
MSMEG_2406		N	TetR family transcriptional regulator	27.5196
MSMEG_3233	cydA	N	cytochrome D ubiquinol oxidase subunit 1	24.4138
MSMEG_4728		N	condensation domain-containing protein	12.9113
MSMEG_4919		N	hypothetical protein	7.71997
MSMEG_3232	cydB	N	cytochrome D ubiquinol oxidase subunit 2	4.81125
MSMEG_3958		N	glyoxalase/bleomycin resistance protein/dioxygenase	3.28759
MSMEG_3622		N	hypothetical protein	3.01795
MSMEG_6032		N	TetR family transcriptional regulator	2.80837
MSMEG_2622		N	hypothetical protein	2.7318
MSMEG_0911	aceA	N	isocitratelyase; glyoxylate shunt pathway	-2.5608
MSMEG_0314	zwf	N	glucose-6-phosphate dehydrogenase	-2.713
MSMEG_0020		N	periplasmic binding protein	-2.714
MSMEG_4888		N	ligand-binding/sugar binding domain-containing protein	-3.57703
MSMEG_4237		N	transmembrane protein	-8.55349
MSMEG_3381		N	ACP phosphodieterase	-11.5294
MSMEG_5246	acg	Y	nitroreductase family (FMN sequesteration)	1007.74	762.355	164.888
MSMEG_5245		Y	universal stress protein family protein	97.5041	266.615	145.209
MSMEG_3950		Y	universal stress protein family protein	(1000 fold but low significance)	165.927	161.658
MSMEG_3952		Y	hypothetical protein (Nitroreductase (acg) homologue)	57.0975	112.801	75.9111
MSMEG_5136	pimE	Y	putative pyridoxamine 5-phosphate oxidase (Phosphatidylinositol mannoside biosynthesis)	156.087	112.79	62.063
MSMEG_5243	fsq	Y	FAD sequestration protein	72.4912	57.1229	64.2716
MSMEG_3570		N	hypothetical protein (Likely membrane protein - Fusaric acid resistance protein homology)		51.2901
MSMEG_0543		N	hypothetical protein (Rossmann Fold)	35.748	46.0438
MSMEG_5733		Y	universal stress protein family protein	29.8249	22.8804	19.2066
MSMEG_3932	HspX	Y	hypothetical protein (Heat shock protein chaperone)	20.064	21.7998	53.3932
MSMEG_3942		Y	hypothetical protein (putatitive Kinase-phosphotransferase)	5.06628	17.4113	16.327
MSMEG_3945		Y	universal stress protein family protein	21.3112	16.9155	41.3794
MSMEG_5490		N	hypothetical protein (Threonine synthase homogue low ID)		13.355
MSMEG_3935	RafH	Y	hypothetical protein (Ribosome hibernation promoting factor)	7.41149	11.8044	8.59833
MSMEG_2764		N	hypothetical protein (alanine rich unknown function)		11.2711
MSMEG_4670		N	N-glycosylation (Substrate unknown)		10.2465
MSMEG_5242		Y	acyltransferase	5.65759	9.54749	6.47846
MSMEG_1284		N	twitching motility protein PilT		8.65269
MSMEG_3955		Y	hypothetical protein (Nitroreductase (acg) homologue)	5.18728	8.52796	7.16519
MSMEG_0826	thiC	N	phosphomethylpyrimidine synthase; thiamine biosynthesis protein ThiC		8.24153
MSMEG_6726		N	ABC transporter permease		8.0905
MSMEG_4109	pntA	N	NAD(P)transhydrogenase subunit alpha		6.89679
MSMEG_2691		N	N-acetyl glutamate synthase	2.46286	6.63441
MSMEG_6370	pcaC	N	4-carboxymuconolactone decarboxylase		6.24654
MSMEG_5886		N	enoyl-CoA hydratase	-3.91995	5.71131
MSMEG_3118		N	ABC transporter		5.07846
MSMEG_6722		N	hypothetical protein		4.99909
MSMEG_5956		N	NAD dependent epimerase/dehydratase		4.96191
MSMEG_5656	hisD	N	histidinol dehydrogenase		4.89666
MSMEG_2261		N	hypothetical protein	4.2219	4.78696
MSMEG_5244	DosR	Y	DevR family transcriptional regulator	4.98084	4.624	5.58161
MSMEG_0553		N	sugar ABC transporter substrate-binding protein		4.30635
MSMEG_3940		Y	universal stress protein family protein	5.74377	3.82967	9.54602
MSMEG_0825	thiD	N	phosphomethylpyrimidine kinase; thiamine biosynthesis		3.73114
MSMEG_2620		N	hypothetical protein		3.66279
MSMEG_0824		N	hypothetical protein		3.63011
MSMEG_0941		N	AP endonuclease, family protein 2		3.28357
MSMEG_3231	cydD	N	cysteineABCtransporterpermease/ATP-bindingprotein		3.16657
MSMEG_4949		N	HemK family modification methylase		3.0753
MSMEG_2693		N	competence-damaged protein		2.87197
MSMEG_1652		N	O-acetyl homoserine aminocarboxypropyltransferase		2.82918
MSMEG_2601	pcaH	N	protocatechuate 3,4-dioxygenase subunit beta		2.79669
MSMEG_0246	prrB	N	sensor-type histidine kinase PrrB		2.70639
MSMEG_5594		N	ferredoxin-dependent glutamate synthase		2.67309
MSMEG_2973		N	peptidyl-prolylcis-transisomerase		2.65327
MSMEG_0550		Y	sulfonate binding protein		2.57454
MSMEG_1982		N	acyl-CoA synthetase		2.50043
MSMEG_5216		N	glyoxalase		-2.46704
MSMEG_5650		N	AMP-dependent synthetase/ligase		-2.62381
MSMEG_2589		N	hypothetical protein		-2.63398
MSMEG_0616		N	hypothetical protein		-2.68922
MSMEG_0418	sdhA	N	succinate dehydrogenase flavoprotein subunit		-2.81557
MSMEG_1183	hutH	N	histidine ammonia-lyase		-2.8636
MSMEG_1182	hutI	N	imidazolone propionase		-3.10327
MSMEG_5649		N	AMP-binding protein		-3.1072
MSMEG_6554		N	ABC transporter ATP-binding protein		-3.23403
MSMEG_1138		N	alcohol dehydrogenase		-3.31396
MSMEG_1179	hutU	N	urocanate hydratase		-3.74938
MSMEG_1180		N	allantoate amidohydrolase		-3.75052
MSMEG_2659	ald	N	alanine dehydrogenase		-3.88853
MSMEG_1749		N	monooxygenase		-3.89709
MSMEG_6636		N	[Mn]superoxidedismutase	-4.72932	-4.06136
MSMEG_0714		N	acyl-CoA dehydrogenase		-4.10409
MSMEG_2130		N	acyl-CoA dehydrogenase	-9.98196	-4.2448
MSMEG_2288		Y	hypothetical protein		-4.3625
MSMEG_0739		N	spou rRNA methylase		-4.41366
MSMEG_3344		N	hypothetical protein		-4.42052
MSMEG_3477		N	invprotein		-4.61812
MSMEG_4167		N	alcohol dehydrogenase		-4.98878
MSMEG_2381		N	hypothetical protein		-5.36942
MSMEG_1413	rocD	N	ornithine-oxo-acidtransaminase		-5.41458	4.16539
MSMEG_0617	eccC3	N	ESX-3 secretion system protein; secreted protein related to iron acquisition	-15.2876	-6.84272
MSMEG_3977		N	hypothetical protein		-7.17099
MSMEG_2296		N	hypothetical protein		-8.31276
MSMEG_1178		N	transcriptional regulator, RpiR family		-8.65688	2.67229
MSMEG_1181	hutF	N	N-formimino-L-glutamate deiminase		-9.45332
MSMEG_1072	speB	N	agmatinase	16.9016	-11.7942
